# Target-template relationships in protein structure prediction and their effect on the accuracy of thermostability calculations

**DOI:** 10.1101/2022.09.19.508270

**Authors:** Muyun Lihan, Dmitry Lupyan, Daniel Oehme

## Abstract

Improving protein thermostability has been a labor- and time-consuming process in industrial applications of protein engineering. Advances in computational approaches have facilitated the development of more efficient strategies to allow the prioritization of stabilizing mutants. Among these is FEP+, a free energy perturbation implementation that uses a thoroughly tested physics-based method to achieve unparalleled accuracy in predicting changes in protein thermostability. To gauge the applicability of FEP+ to situations where crystal structures are unavailable, here we have applied the FEP+ approach to homology models of 12 different proteins covering 316 mutations. By comparing predictions obtained with homology models to those obtained using crystal structures, we have identified that local rather than global sequence conservation between target and template sequence is a determining factor in the accuracy of predictions. By excluding mutation sites with low local sequence identity (<40%) to a template structure, we have obtained predictions with comparable performance to crystal structures (R^2^ of 0.67 and 0.63 and an RMSE of 1.20 and 1.16 kcal/mol for crystal structure and homology model predictions, respectively) for identifying stabilizing mutations when incorporating residue scanning into a cascade screening strategy. Additionally, we identify and discuss inherent limitations in sequence alignments and homology modeling protocols that translate into the poor FEP+ performance of a few select examples. Overall, our retrospective study provides detailed guidelines for the application of the FEP+ approach using homology models for protein thermostability predictions, which will greatly extend this approach to studies that were previously limited by structure availability.
