## Supplementary material for "Target-template relationships in protein structure prediction and their effect on the accuracy of thermostability calculations": File S1

### Sheet: Sheet 1
Target PDB	Target protein	Target resolution (Å)	# of mutations	RMSE using xtal (kcal/mol)	Template PDB	Template resolution (Å)	Template sequence ID/SIM (%)	HM C-alpha atoms RMSD (Å)	RMSE using HM (kcal/mol)
1L63	T4 LYSOZYME	1.75	112	1.14	7CN7	1.15	44/57	1.25	1.11
2LZM	T4 LYSOZYME	1.7	60	1.06	7CN7	1.15	44/57	1.28	1.33
1LZ1	HUMAN LYSOZYME	1.5	58	0.86	2Z2F	1.5	68/85	0.75	0.91
					4LYZ	2	60/77	0.73	0.96
					5XUW	1.76	52/72	1.45	0.83
					4YF2	2.15	47/68	1.02	0.85
					1B9O	1.15	38/59	2.1	1.15
					3CB7	1.9	38/53	1.84	0.82
					1ALC	1.7	35/58	1.47	0.87
					1HFX	1.9	33/54	1.62	1.43
1EY0	STAPHYLOCOCCAL NUCLEASE	1.6	27	1.19	3BDL	1.9	24/40	2.18	1.37
					3BDL	1.9	23/47	1.99	1.17
					4QMG	2.7	20/34	2.66	0.99
					4QMG	2.7	18/35	1.96	1.29
2RN2	RIBONUCLEASE H	1.48	16	1.45	4LY7	1.36	86/91	1.17	1
					2E4L	2	69/81	1.29	0.92
					1RIL	2.8	52/67	1.46	0.88
					4IBN	1.62	36/52	2.31	0.64
4LYZ	HEN EGG WHITE LYSOZYME	2	14	0.91	6D9I	1.15	84/90	0.63	1
					1LZ1	1.5	60/78	0.71	0.99
					1B9O	1.15	36/56	1.73	1.17
					3CB7	1.9	36/50	1.77	1.14
					1ALC	1.7	35/54	1.7	1.08
1BNI	BARNASE	2.1	13	1.23	1GOU	1.65	79/90	0.54	1.35
5PTI	TRYPSIN INHIBITOR	1	5	1.07	5JB7	1.9	64/66	0.58	1.55
					1AAP	1.5	45/57	0.92	0.54
					1KNT	1.6	31/47	1.35	1.75
1AMQ	ASPARTATE AMINOTRANSFERASE	2.2	4	1.77	4F4E	1.8	47/64	1.01	2.32
					4WB0	1.91	39/54	1.54	2.72
					3K7Y	2.8	32/52	1.48	0.66
					2Z20	1.95	12/26	3.18	2.77
1IHB	CYCLIN-DEPENDENT KINASE 6 INHIBITOR	1.95	3	1.39	1BD8	1.8	44/65	1.33	1.23
					1K1A	1.86	23/41	2.13	1.34
1OH0	STEROID DELTA-ISOMERASE	1.1	2	1.6	4CDL	2.5	79/83	1.47	0.97
					6P44	1.25	31/50	1.98	1.33
					3RGA	1.59	21/39	1.75	1.05
1IOB	INTERLEUKIN-1 BETA	2	1	2.68	2MIB	2.84	78/86	1.02	2.24
					4X37	1.63	34/50	2.29	2.74
					1MD6	1.6	26/39	2.56	3.11
					4IZE	2	22/40	2.36	1.34
					5BOW	1.31	19/35	2.57	3.01
1RN1	RIBONUCLEASE T1 ISOZYME	1.84	1	0.3	1RDS	1.8	65/85	0.66	0.24
					1FUS	1.3	60/70	1.47	0.54
					5GY6	1.5	39/58	2.36	0.66
					3WHO	1.85	38/56	1.83	1.55
					3AGN	0.96	31/55	2.54	0.59
